# Slipped strand mispairing in the gene encoding sialidase NanH3 in *Gardnerella* spp

**DOI:** 10.1101/2020.09.16.300947

**Authors:** Shakya P. Kurukulasuriya, Mo H. Patterson, Janet E. Hill

## Abstract

Cell wall proteins with sialidase activity are involved in carbohydrate assimilation, adhesion to mucosal surfaces, and biofilm formation. *Gardnerella* spp. inhabit the human vaginal microbiome and encode up to three sialidase enzymes, two of which are suspected to be cell wall associated. Here we demonstrate that the gene encoding extracellular sialidase NanH3 is found almost exclusively in *G. piotii* and closely related *Gardnerella* genome sp. 3, and its presence correlates with sialidase positive phenotype in a collection of 112 *Gardnerella* isolates. The *nanH3* gene sequence includes a homopolymeric repeat of cytosines that varies in length within cell populations, indicating that this gene is subject to slipped-strand mispairing, a mechanisms of phase variation in bacteria. Variation in the length of the homopolymer sequence results in encoding of either the full length sialidase protein or truncated peptides lacking the sialidase domain due to introduction of reading-frame shifts and premature stop codons. Phase variation in NanH3 may be involved in immune evasion or modulation of adhesion to host epithelial cells, and formation of biofilms characteristic of the vaginal dysbiosis known as bacterial vaginosis.
