## Supplementary material for "Slipped strand mispairing in the gene encoding sialidase NanH3 in *Gardnerella* spp": Table S1

### Sheet: Sheet1
Strain	cpn60 subgroup	Sialidase activity	NanH3 PCR	WGS accession	nanH2 gene in genome	nanH2 signal peptide	nanH3 gene in genome	nanH3 signal peptide	nanH3 homopolymer
GH001	A	NEG	NEG	.	.	.	.	.	.
GH003	A	NEG	NEG	.	.	.	.	.	.
GH005	A	NEG	NEG	NQOR00000000	No	N/A	No	N/A	N/A
GH011	A	NEG	NEG	.	.	.	.	.	.
GH012	A	NEG	NEG	.	.	.	.	.	.
GH018	A	NEG	NEG	.	.	.	.	.	.
N115	A	NEG	NEG	.	.	.	.	.	.
N134	A	NEG	NEG	.	.	.	.	.	.
N72	A	NEG	NEG	LSLF00000000	No	N/A	No	N/A	N/A
NR007	A	NEG	NEG	.	.	.	.	.	.
NR008	A	NEG	NEG	.	.	.	.	.	.
NR010	A	NEG	NEG	LRTV00000000	No	N/A	No	N/A	N/A
NR014	A	NEG	NEG	.	.	.	.	.	.
NR015	A	NEG	NEG	NNSA00000000	No	N/A	No	N/A	N/A
NR016	A	NEG	NEG	NQOQ00000000	No	N/A	No	N/A	N/A
NR017	A	NEG	NEG	NNRZ00000000	No	N/A	No	N/A	N/A
NR019	A	NEG	NEG	NNRY00000000	No	N/A	No	N/A	N/A
NR020	A	NEG	NEG	NNRX00000000	No	N/A	No	N/A	N/A
NR021	A	NEG	NEG	NQOP00000000	No	N/A	No	N/A	N/A
NR022	A	NEG	NEG	.	.	.	.	.	.
NR023	A	NEG	NEG	.	.	.	.	.	.
NR024	A	NEG	NEG	.	.	.	.	.	.
NR045	A	NEG	NEG	.	.	.	.	.	.
NR046	A	NEG	NEG	.	.	.	.	.	.
VN003	A	NEG	NEG	NNRV00000000	No	N/A	No	N/A	N/A
WP001	A	NEG	NEG	.	.	.	.	.	.
WP002	A	NEG	NEG	.	.	.	.	.	.
WP006	A	NEG	NEG	.	.	.	.	.	.
WP011	A	NEG	NEG	.	.	.	.	.	.
WP015	A	NEG	NEG	.	.	.	.	.	.
WP016	A	NEG	NEG	.	.	.	.	.	.
WP020	A	NEG	NEG	.	.	.	.	.	.
WP021	A	NEG	NEG	NQOO00000000	No	N/A	No	N/A	N/A
WP022	A	NEG	NEG	NQON00000000	No	N/A	No	N/A	N/A
WP024	A	NEG	NEG	.	.	.	.	.	.
WP026	A	NEG	NEG	.	.	.	.	.	.
GH007	B	POS	POS	NNRT00000000	Yes	ND (assembly gap)	Yes	ND (assembly gap)	Yes
GH009	B	POS	POS	.	.	.	.	.	.
GH010	B	POS	POS	.	.	.	.	.	.
GH019	B	POS	POS	NNRS00000000	Yes	Yes	Yes	ND (assembly gap)	Yes
GH020	B	POS	POS	NNRR00000000	Yes	Yes	Yes	Yes	Yes
GH022	B	POS	POS	NNRP00000000	Yes	ND (assembly gap)	Yes	Yes	Yes
N101	B	POS	POS	LGOZ00000000	Yes	Yes	Yes	Yes	Yes
N117	B	POS	NEG	.	.	.	.	.	.
N144	B	POS	POS	LRTT00000000	No	N/A	Yes	Yes	Yes
N153	B	POS	POS	LGOY00000000	Yes	Yes	Yes	Yes	Yes
N170	B	POS	POS	NNSD00000000	No	N/A	Yes	Yes	Yes
N95	B	POS	POS	LGPA00000000	No	N/A	Yes	Yes	Yes
NR006	B	POS	POS	.	.	.	.	.	.
NR025	B	POS	POS	.	.	.	.	.	.
NR026	B	POS	POS	NQOL00000000	No	N/A	Yes	Yes	Yes
NR027	B	POS	POS	.	.	.	.	.	.
NR028	B	POS	POS	.	.	.	.	.	.
NR029	B	POS	POS	.	.	.	.	.	.
NR030	B	POS	POS	.	.	.	.	.	.
NR031	B	POS	POS	.	.	.	.	.	.
NR032	B	POS	POS	.	.	.	.	.	.
NR033	B	POS	POS	.	.	.	.	.	.
VN002	B	POS	POS	NQOM00000000	Yes	ND (assembly gap)	No (PCR positive)	N/A	N/A
VN009	B	POS	POS	.	.	.	.	.	.
VN010	B	POS	POS	.	.	.	.	.	.
VN011	B	POS	POS	.	.	.	.	.	.
VN013	B	POS	POS	.	.	.	.	.	.
VN014	B	POS	POS	.	.	.	.	.	.
VN015	B	POS	POS	.	.	.	.	.	.
W11	B	POS	POS	LGOX00000000	No	N/A	Yes	Yes	Yes
WP003	B	POS	POS	.	.	.	.	.	.
WP027	B	POS	POS	.	.	.	.	.	.
WP028	B	POS	POS	.	.	.	.	.	.
GH004	C	NEG	NEG	.	.	.	.	.	.
GH006	C	POS	POS	.	.	.	.	.	.
GH015	C	POS	POS	LRTU00000000	No	N/A	Yes	ND (assembly gap)	Yes
GH016	C	NEG	NEG	.	.	.	.	.	.
GH017	C	POS	POS	.	.	.	.	.	.
GH021	C	NEG	NEG	NNRQ00000000	No	N/A	No	N/A	N/A
N165	C	NEG	NEG	LSLG00000000	No	N/A	No	N/A	N/A
NR001	C	NEG	NEG	NNSC00000000	No	N/A	No	N/A	N/A
NR004	C	NEG	NEG	.	.	.	.	.	.
NR009	C	NEG	NEG	.	.	.	.	.	.
NR034	C	NEG	NEG	.	.	.	.	.	.
NR035	C	NEG	NEG	.	.	.	.	.	.
NR036	C	NEG	NEG	.	.	.	.	.	.
NR037	C	NEG	NEG	NNRW00000000	No	N/A	No	N/A	N/A
NR038	C	NEG	NEG	NQOK00000000	No	N/A	No	N/A	N/A
NR039	C	NEG	NEG	NQOJ00000000	No	N/A	No	N/A	N/A
NR040	C	NEG	NEG	.	.	.	.	.	.
NR041	C	NEG	NEG	.	.	.	.	.	.
NR042	C	NEG	NEG	.	.	.	.	.	.
VN001	C	NEG	NEG	.	.	.	.	.	.
VN004	C	NEG	NEG	.	.	.	.	.	.
VN007	C	NEG	NEG	.	.	.	.	.	.
VN008	C	NEG	NEG	.	.	.	.	.	.
VN016	C	NEG	NEG	.	.	.	.	.	.
VN018	C	NEG	NEG	.	.	.	.	.	.
VN019	C	NEG	NEG	.	.	.	.	.	.
WP007	C	NEG	NEG	.	.	.	.	.	.
WP008	C	NEG	NEG	.	.	.	.	.	.
WP009	C	NEG	NEG	.	.	.	.	.	.
WP010	C	NEG	NEG	.	.	.	.	.	.
WP014	C	NEG	NEG	.	.	.	.	.	.
WP018	C	NEG	NEG	.	.	.	.	.	.
WP019	C	NEG	NEG	.	.	.	.	.	.
WP023	C	NEG	NEG	NNRU00000000	No	N/A	No	N/A	N/A
WP025	C	NEG	NEG	.	.	.	.	.	.
N160	D	NEG	NEG	LSLH00000000	No	N/A	No	N/A	N/A
N161	D	NEG	NEG	.	.	.	.	.	.
NR002	D	NEG	NEG	.	.	.	.	.	.
NR003	D	NEG	NEG	NNSB00000000	No	N/A	No	N/A	N/A
NR043	D	NEG	NEG	.	.	.	.	.	.
NR044	D	NEG	NEG	.	.	.	.	.	.
NR047	D	NEG	NEG	NQOH00000000	No	N/A	No	N/A	N/A
WP012	D	NEG	NEG	NQOI00000000	No	N/A	No	N/A	N/A
